# Genetic Mapping of All Human Paralog Pairs to Characterize Synthetic Lethality and Buffering

**DOI:** 10.1101/2024.07.16.603642

**Authors:** Michael J. Flister, Daniel Verduzco, Sakina Petiwala, Tatiana C. Carneiro-Lobo, Christos Ghekas, Xu Shi, Charles Lu, Zoltan Dezso

## Abstract

Paralogs are abundant in the human genome and thought to be a primary source of synthetic lethality, yet the vast paralogome remains largely uncharacterized. A digenic screen of all paralogous gene pairs in the human genome revealed that synthetic lethalities were infrequent and varied in penetrance in different tumor backgrounds. We hypothesized that the variable penetrance of synthetic lethalities resulted from complex polygenic interactions with different cellular contexts. A machine learning classifier of a subset of paralog pairs tested across 49 cancer models revealed that endogenous perturbations in related pathways predicted paralog synthetic lethality. Further, predictive modeling of paralog synthetic lethality revealed that the strength of synthetic lethal interactions were largely due to the overlap and essentiality of the protein-protein interaction networks shared by the paralogs pairs. Collectively, this study tested all digenic paralog interactions and delineated the key feature classes that underlie the heterogeneity of paralog synthetic lethalities.

**Highlights:**

- Synthetic lethal paralogs have long been known, yet most paralog interactions are untested.
- We report the first combinatorial screen of all 36,648 known human paralog pairs.
- A meta-analysis of 461 paralog pairs in 49 cell models revealed context-dependent interactions.
- The essentiality of paralog interaction networks dictate the strength of synthetic lethality.

**eTOC:** Synthetic lethal paralogs have long been known, yet most paralog interactions are untested. Flister et al report a screen of all 36,648 known human paralog pairs. These data combined with a meta-analysis of 461 pairs across 49 cell models revealed insights to the molecular underpinnings of context-dependent synthetic lethality.

**Graphical Abstract:** 
