## Supplemental Table 10 for "Genetic Mapping of All Human Paralog Pairs to Characterize Synthetic Lethality and Buffering"

### Sheet: Sheet1
Table S10				dates
Cell lines		media		Thawed Cas12a	Thawed Parental	Transduced	GFP Measured		%KO efficiency
HT29		McCoy's 5A + 10% FBS		2024-10-02	2024-10-02				76
A549		DMEM + 10% FBS		2024-09-12	2024-09-12				80
HCT116		McCoy's 5A + 10% FBS		2024-10-02	2024-10-02				72
H1299		RPMI + 10%FBS					2021-07-09		95
SNU1		RPMI+10%FBS		2024-10-07	2024-10-07		2024-11-01		91
COLO205		RPMI + 10% FBS							94
Panc1		DMEM + 10% FBS		2024-10-02	2024-10-02				98
MKN74		RPMI+10%FBS							92
RKO		MEM + 10% FBS		2024-09-17	2014-09-17				92
T84		DMEM/F12 + 5% FBS		2024-09-17	2024-09-17				93
MIAPACA2		DMEM + 10% FBS					2022-09-19		94
HSC2		DMEM + 10% FBS							93
DET562		DMEM + 10% FBS		2024-10-16			2024-11-11		84
MDAMB231		DMEM + 10% FBS					2021-07-09		85
PC3M		DMEM + 10% FBS		2024-10-16			2024-11-01		82
LS180		RPMI+10%FBS		2024-10-07	2024-10-07		2024-11-01		79
COLO678		RPMI+10%FBS		11//4/2024	11//4/2024		2024-11-26		88
LS513		RPMI+10%FBS		2024-10-07	2024-10-07		2024-11-01		81
SNUC2A		RPMI+10%FBS		2024-10-02	2024-10-02				92
SW1463		RPMI+10%FBS		2024-09-17	2024-09-17				90
SW837		RPMI+10%FBS		2024-10-07	2024-10-07		2024-11-01		87
NCI-H520		RPMI+10%FBS		2024-10-18	2024-10-18	2024-11-05	2024-11-12		93
H2087		RPMI+10%FBS		2024-10-18	2024-10-18	2024-11-05	2024-11-12		81
LK-2		RPMI+10%FBS		2024-09-17	2024-09-17				88
